# Endogenous retroviruses co-opted as divergently transcribed regulatory elements shape the regulatory landscape of embryonic stem cells

**DOI:** 10.1101/2021.06.11.448013

**Authors:** Stylianos Bakoulis, Robert Krautz, Nicolas Alcaraz, Marco Salvatore, Robin Andersson

## Abstract

Transposable elements are an abundant source of transcription factor binding sites and favorable genomic integration may lead to their recruitment by the host genome for gene regulatory functions. However, it is unclear how frequent co-option of transposable elements as regulatory elements is, to which regulatory programs they contribute and how they compare to regulatory elements devoid of transposable elements. Here, we report a transcription initiation-centric, in-depth characterization of the transposon-derived regulatory landscape of mouse embryonic stem cells. We demonstrate that a substantial number of transposable elements, in particular endogenous retroviral elements, carry open chromatin regions that are divergently transcribed into unstable RNAs in a cell-type specific manner, and that these elements contribute to a sizable proportion of active enhancers and gene promoters. We further show that transposon subfamilies contribute differently and distinctly to the pluripotency regulatory program through their repertoires of transcription factor binding sites, shedding light on the formation of regulatory programs and the origins of regulatory elements.
