## Supplementary Table 1 for "Endogenous retroviruses co-opted as divergently transcribed regulatory elements shape the regulatory landscape of embryonic stem cells"

### Sheet: Sheet1
TE subfamily	TPM Egfp Unique	TPM Egfp MumRescued	TPM Rrp40 Unique	TPM Rrp40 MumRescued
B1_Mm	0.15	0.14	0.15	0.33
B1_Mur1	0.27	0.24	0.27	0.46
B1_Mur2	0.2	0.19	0.2	0.49
B1_Mur3	0.43	0.41	0.43	0.67
B1_Mur4	0.09	0.09	0.09	0.23
B1_Mus1	0.16	0.17	0.16	0.32
B1_Mus2	0.33	0.33	0.33	0.55
B1F	1.39	1.2	1.39	1.56
B1F1	0.79	0.69	0.79	1.06
B1F2	0.07	0.07	0.07	0.3
PB1	0.1	0.09	0.1	0.36
PB1D10	0.22	0.2	0.22	0.39
PB1D11	0.19	0.16	0.19	0.33
PB1D7	0.15	0.13	0.15	0.39
PB1D9	0.22	0.26	0.22	0.42
B2_Mm1a	0.13	0.22	0.13	0.18
B2_Mm1t	0.2	0.15	0.2	0.22
B2_Mm2	0.1	0.1	0.1	0.19
B3	0.14	0.13	0.14	0.26
B3A	0.14	0.12	0.14	0.36
B4	0.19	0.17	0.19	0.33
B4A	0.19	0.17	0.19	4.74
RSINE1	0.47	0.26	0.47	0.49
ID_B1	0.2	0.18	0.2	0.45
ID2	0.16	0.14	0.16	0.47
ID4	0.19	0.2	0.19	0.38
ID4_	0.2	0.17	0.2	0.32
LFSINE_Vert	2.75	2.41	2.75	2.63
MIR	0.18	0.16	0.18	0.28
MIR3	0.28	0.25	0.28	0.41
MIRb	0.3	0.26	0.3	0.63
MIRc	0.15	0.13	0.15	0.35
HAL1	0.11	0.1	0.11	0.42
L1_Mur2	0.25	0.22	0.25	0.19
L1_Mur3	0.11	0.1	0.11	0.21
L1_Mus1	0.11	0.49	0.11	0.5
L1_Mus2	0.1	0.15	0.1	0.23
L1_Mus3	0.17	0.17	0.17	0.24
L1_Mus4	0.2	0.21	0.2	0.17
L1_Rod	0.12	0.1	0.12	0.22
L1M2	0.09	0.09	0.09	0.17
L1M4	0.35	0.4	0.35	0.38
L1M5	0.08	0.08	0.08	0.19
L1MA4	0.17	0.15	0.17	0.18
L1MB2	0.09	0.08	0.09	0.21
L1MB3	0.2	0.17	0.2	1.2
L1MB7	0.15	0.13	0.15	0.11
L1MB8	0.06	0.05	0.06	0.12
L1MC4	0.3	0.27	0.3	0.51
L1Md_A	0.09	0.3	0.09	0.97
L1Md_F2	0.12	0.48	0.12	0.42
L1Md_F3	0.16	1.46	0.16	2.55
L1Md_T	0.11	0.22	0.11	0.86
L1MD2	0.66	0.65	0.66	0.57
Lx	0.12	0.11	0.12	0.16
Lx10	0.5	0.43	0.5	0.62
Lx2	0.23	0.31	0.23	0.38
Lx2B	0.22	0.2	0.22	0.22
Lx2B2	0.13	0.12	0.13	0.14
Lx3_Mus	0.08	0.09	0.08	0.12
Lx3A	0.07	0.07	0.07	0.19
Lx3B	0.4	1.02	0.4	1.5
Lx3C	0.11	0.09	0.11	0.15
Lx4A	0.08	0.08	0.08	0.12
Lx4B	0.15	0.13	0.15	0.1
Lx5	0.22	0.2	0.22	0.26
Lx5b	0.13	0.18	0.13	0.25
Lx5c	0.18	0.16	0.18	0.22
Lx6	0.13	0.13	0.13	0.17
Lx7	0.22	0.24	0.22	0.33
Lx8	0.12	0.11	0.12	0.26
Lx8b	0.23	0.2	0.23	0.24
Lx9	0.1	0.09	0.1	0.19
L2	0.13	0.12	0.13	0.68
L2a	0.18	0.16	0.18	0.47
L2b	0.24	0.2	0.24	0.52
L2c	0.11	0.09	0.11	0.37
L3	0.59	0.59	0.59	0.78
BGLII	1.37	1.9	1.37	3.31
BGLII_A	4.47	4.26	4.47	6.17
BGLII_B	0.74	0.88	0.74	1.56
BGLII_Mur	0.27	0.23	0.27	1.13
BGLII_Mus	2.94	2.58	2.94	4.52
ERVB7_1-LTR_MM	0.66	1.72	0.66	4.54
ERVB7_2B-LTR_MM	0.57	1.15	0.57	2.1
MLTR25A	6.5	12.96	6.5	16.1
MLTR31A_MM	1.07	1.16	1.07	2.41
MLTR31C_MM	2.22	1.99	2.22	2.44
MLTR31F_MM	10.95	9.52	10.95	8.91
MLTR31FA_MM	3.9	3.52	3.9	2.36
MMERVK9C_I-int	0.16	0.27	0.16	0.85
RLTR10A	1.04	1.06	1.04	3.13
RLTR11A	11.23	10.14	11.23	9.46
RLTR11A2	5.14	4.55	5.14	4.7
RLTR11B	15.47	13.53	15.47	13.31
RLTR11C_MM	4.67	4.3	4.67	4.11
RLTR11D	0.9	0.88	0.9	2.05
RLTR12B	1.71	1.55	1.71	2.16
RLTR12BD_Mm	0.61	0.53	0.61	1.28
RLTR12C	115.35	99.53	115.35	93.7
RLTR12E	7.31	6.37	7.31	10.4
RLTR12H	1.65	1.6	1.65	1.67
RLTR13D6	0.07	0.09	0.07	0.34
RLTR15	3.3	2.89	3.3	4.62
RLTR16	5.16	4.62	5.16	3.89
RLTR16B_MM	2.35	2.17	2.35	4.49
RLTR16C_MM	4.06	3.64	4.06	9.97
RLTR17	1.94	2.2	1.94	4.14
RLTR20B3	2.42	2.21	2.42	2.86
RLTR20B3A_MM	2.52	2.17	2.52	3.14
RLTR20B4_MM	5.86	5.08	5.86	7.27
RLTR20B5_MM	0.31	0.32	0.31	0.52
RLTR20C1_MM	3.21	2.84	3.21	3.83
RLTR20C2_MM	0.6	0.52	0.6	0.63
RLTR20D	0.27	0.25	0.27	0.83
RLTR25A	3.29	2.97	3.29	6.27
RLTR27	0.58	1.02	0.58	1.12
RLTR31B_Mm	5.82	9.44	5.82	6.57
RLTR31B2	1.44	1.25	1.44	2.03
RLTR31C_MM	2.09	1.83	2.09	2.53
RLTR31D_MM	0.91	0.78	0.91	1.17
RLTR34B_MM	2.14	1.88	2.14	3.09
RLTR34C_MM	1.01	0.87	1.01	1.01
RLTR44A	0.75	2.76	0.75	5.39
RLTR44B	0.78	0.75	0.78	1.54
RLTR51A_Mm	5.7	4.94	5.7	6.17
RLTR9A	0.2	0.18	0.2	1.34
RLTR9D	0.85	0.95	0.85	2
RLTR9E	0.65	1.61	0.65	2.68
RLTRETN_Mm	3.84	4.19	3.84	4.32
RMER13B	0.1	0.09	0.1	0.68
RMER16-int	0.32	0.4	0.32	0.92
RMER17B	0.04	0.04	0.04	0.65
RMER17C	0.11	0.1	0.11	1.38
RMER19B	0.31	0.32	0.31	1.13
RMER19C	0.27	0.23	0.27	0.84
RMER20B	1.44	1.24	1.44	2.34
RMER20C_Mm	0.44	0.44	0.44	0.93
RMER4A	0.12	0.1	0.12	0.17
RMER4B	0.09	0.08	0.09	0.2
RMER6A	1.06	0.97	1.06	1.47
RMER6B	1.69	1.55	1.69	1.61
LTRIS2	1.06	0.96	1.06	2.05
RLTR1B-int	0.18	0.37	0.18	0.78
RLTR23	0.09	0.08	0.09	0.54
RLTR41	0.6	0.67	0.6	2.18
RLTR41C	2.21	2.22	2.21	5.86
MLTR14	0.12	0.11	0.12	0.64
MER21B	1.83	1.58	1.83	1.52
RMER10A	0.13	0.13	0.13	0.83
RMER10B	0.12	0.11	0.12	0.57
RMER15	0.11	0.1	0.11	0.27
MT2A	0.3	0.26	0.3	0.38
MT2B	0.38	0.33	0.38	0.54
MT2B1	0.43	0.38	0.43	0.78
MT2B2	4.83	4.28	4.83	5.63
MLT1A0	0.1	0.08	0.1	0.44
MLT1B	0.11	0.09	0.11	0.26
MLT1C	0.07	0.06	0.07	0.36
MLT1D	0.12	0.1	0.12	0.33
MTA_Mm	0.7	0.82	0.7	1.84
MTB_Mm	0.57	0.65	0.57	1.28
MTC	0.2	0.2	0.2	0.61
MTC-int	0.77	0.65	0.77	0.97
MTD	0.56	0.5	0.56	0.74
MTE-int	0.09	0.07	0.09	0.16
MTE2a	0.66	0.58	0.66	0.4
MTE2b	0.43	0.4	0.43	0.57
MTEa	0.15	0.13	0.15	0.53
MTEb	0.08	0.07	0.08	0.36
ORR1A1	0.37	0.51	0.37	5.5
ORR1A2	0.7	0.94	0.7	2.01
ORR1A2-int	0.35	0.5	0.35	1.38
ORR1A3	0.86	0.81	0.86	2.05
ORR1A4	1.39	1.47	1.39	2.48
ORR1B1	1.36	1.2	1.36	1.8
ORR1B1-int	0.27	0.25	0.27	1.12
ORR1B2	0.36	0.46	0.36	1.02
ORR1C1	0.57	0.54	0.57	0.96
ORR1C2	0.16	0.17	0.16	0.48
ORR1D1	1.93	1.69	1.93	2.19
ORR1D2	0.41	0.35	0.41	0.69
ORR1E	0.8	0.7	0.8	1.3
ORR1F	1.35	1.17	1.35	1.08
MER2	0.06	0.05	0.06	0.2
MER20	0.12	0.1	0.12	0.15
MER5A	0.3	0.26	0.3	0.45
URR1A	0.11	0.11	0.11	0.25
URR1B	0.1	0.09	0.1	0.13
RMER1A	0.29	0.49	0.29	0.6
RMER1B	0.32	0.28	0.32	0.42
